# Decidual innate immune cell kinetics following lipopolysaccharide challenge

**DOI:** 10.1101/2022.01.27.478092

**Authors:** Lauren E. St-Germain, Barbara Castellana, Jennet Baltayeva, Alexander G. Beristain

**Author notes:** To whom correspondence should be addressed: Alexander G. Beristain, British Columbia Children’s Hospital Research Institute, Department of Obstetrics & Gynecology, The University of British Columbia, Vancouver, British Columbia, Canada. V5Z 4H4.

## Abstract

In early pregnancy, macrophages (Mφ) and natural killer cells (NK) infiltrate and expand within the decidua to comprise 30% of all cellular content. These immune cell populations coordinate angiogenic and tissue remodeling processes that are needed for a healthy pregnancy. Importantly, decidual tissue-resident macrophages (trMφ) and uterine NK retain immunosurveillance properties that facilitate the targeting of infections (e.g., viral, bacterial). The timing and severity of these infections, as well as the resulting immune response, can dictate pregnancy outcome. However, little is known about the kinetics and activities of uterine myeloid and NK populations following infections. To address this knowledge gap, we defined the stepwise changes of uterine myeloid and NK subpopulations following lipopolysaccharide (LPS) challenge in a mouse model of early pregnancy. Low (25 µg/kg), moderate (50 µg/kg), and high (200 µg/kg) doses of LPS resulted in dose-dependent increases in peripheral and uterine inflammation, as well as a dose-dependent increase in the rate of fetal resorption. Compared with saline controls, mice exposed to LPS showed higher frequencies of immature monocytes, decreased TNFα-producing monocytes and Mφ, and increased conventional (c)NK expression of granzyme B in the uterus. These changes were followed by alterations in overall uterine (u)NK frequencies with increased cNK and decreased tissue resident (tr)NK. Together, this work describes how discrete levels of LPS-induced inflammation shape the innate immune cell landscape of the decidua. These findings establish insight into the stepwise immunological changes following endotoxin challenge and provide a better understanding of how inflammation controls the activity of key decidual leukocytes.

**Summary sentence:** Graded LPS challenge in early pregnancy leads to a stepwise increase in fetal resorption and associates with distinct alterations in frequencies and activities of uterine immune cells.
