## Supplemental Table 1 for "Decidual innate immune cell kinetics following lipopolysaccharide challenge": Supplemental Table 1. supplemental table Mesoscale.xlsx

### Sheet: Supplemental
			SALINE-treated mice					25 ug/kg LPS-treated mice							50 ug/kg LPS-treated mice							200 ug/kg LPS-treated mice
Cytokine	time-point		1	3	4	5	11	2	6	10	12	13	16	19	8	9	17	21	22	23	24	15	25	26	28	31	32
IFN-y
	pre-preg		0.36	0.05	0.02	0.35	0.09	0.01	0.03	0.03	0.31	0.26	0.09	0.21	0.54	0.12	0.03	0.89	1.24	0.41	0.46	0.13	0.08	0.13	0.28	0.12	0.07
	4h after IP		0.36	0.35	0.26	0.31	0.4	31.1	27.47	48.48	14.9	37.14	35.25	19	60.17	53.05	48.27	30.44	41.68	57.54	94.84	156.78	74.5	47.25	38.21	36.33	6.69
	48h after IP		0.814568	45.0304			3.36399	44.2152	15.9951		1.13212							0.48626				18.443		3.50668
IL-1b
	pre-preg		0.4	0.2	0.1	1.16	0.33	0.02	0.23	0.14	2.07	0.3	0.76	0.57	1	2.73	0.17	0.61	0.63	1.03	1.12	0.93	0.46	0.34	0.61	0.81	0.6
	4h after IP		0.49	0.46	0.3	0.66	0.89	39.09	29.26	50.76	20.85	38.65	36.96	20.38	51.32	69.44	48.14	30.36	48.92	61.65	33.79	67.32	48.53	27.41	120.58	39.36	14.65
	48h after IP		4.32202	11.9521			1.21884	94.8005	3.99464		1.42262							2.44918				2.7228		1.93481
IL-6
	pre-preg		3.29	3.02	2.06	10.49	4.9	0.23	1.5	2.44	3.97	3.56	6.06	4.27	1.47	1.18	1.36	2.99	7.1	17.83	22.96	5.99	4.77	8.66	4.57	4.07	2.51
	4h after IP		104.79	32.28	21.36	109.21	28.4	39327.5	40185.3	42153.2	19621.8	40272.3	39807.9	32913.2	43215.2	42258	41655.6	42065.6	44453.9	43129.9	43602.7	42372.5	42594	44256.9	42877.9	53025.7	14622.1
	48h after IP		4.82284	9.48552			3.76749	77.4198	28.7718		14.1742							9.76698				8.9404		4.33339
TNF-a
	pre-preg		3.9	1.07	0.12	3.12	0.24	0.06	0.2	0.1	3.65	3.54	0.25	3.36	3.65	1.99	0.28	5	5.71	1.75	1.62	1.03	0.44	0.29	4.08	2.59	2.08
	4h after IP		4.7	3.33	4.41	2.8	4.75	405.98	323.06	408.14	215.74	271.36	295.6	219.63	813.26	465.39	486.65	407.92	436.45	504.52	303.82	844.07	637.5	552.07	2529.32	621.31	181.89
	48h after IP		1.18549	9.8814			25.3974	109.852	26.4083		1.87155							1.31358				8.88647		19.4086
