## Supplemental Table 2 for "Decidual innate immune cell kinetics following lipopolysaccharide challenge": Supplemental Table 2.xlsx

### Sheet: %cells 6h
	Experiment	Sample:	Condition	Myeloid cells % from Live CD3-CD19-	DCs % from Myeloid cells	Mono F4/80- MDSC Neutrop% from Myeloid cells	resident Mac % from Myeloid cells	mono mac F4/80+ eosino % of Myeloid cells	Total NKs % from Live CD3-CD19-	cNKs % from total Nks	trNKs from total NKs
	Exp		Condition									All myeloid cells
	BC30089	90 4	Saline	17.4	20.3	32.6	10.5	36.6	3.23	18	80.2	100
	BC30086	67 5	50 LPS	21.6	10.4	87	0.47	2.11	28.8	9.8	86.3	99.98
	BC30079	66 7	Saline	13.5	23.1	52.8	8.1	15.9	36.2	8.44	90.3	99.9
	BC30080	67 4	25 LPS	26.1	6.99	78	1.14	13.9	18.3	8.72	87.3	100.03
	BC30080	68 4	50 LPS	25.5	1.85	95.7	0.16	2.26	7.62	24.1	70.8	99.97
	BC30083	68 1	25 LPS	61.4	3.18	95	0.34	1.45	4.24	51.3	44.6	99.97
	BC30083	68 2	Saline	31.8	13.4	80.3	1.68	4.64	3.45	27.9	67.8	100.02
	BC30083	68 5	50 LPS	37.6	8.36	87.6	1.12	2.9	5.55	39.9	57.3	99.98
	BC30083	67 2	Saline	70.7	12.9	82.4	0.83	3.81	10.4	54.5	42.5	99.94
	BC30083	67 3	50 LPS	50.6	4.62	94.1	0.23	1.08	7.21	43.9	54.6	100.03
	BC30087	86 2	25 LPS	54.4	7.85	83.5	6.13	2.56	7.65	31.3	66.1	100.04
	BC30087	86 5	Saline	30.2	27.6	39.8	22.9	9.69	11.8	22.6	70.5	99.99
	BC30087	88 2	50 LPS	47	13	74.3	8.82	3.82	7.33	27	67.5	99.94
	BC30087	89 3	25 LPS	46.3	11.5	74.1	9.87	4.43	8.41	19.2	74.9	99.9
	BC30089	85 1	Saline	22.2	21.3	46.3	7.06	25.4	5.08	27.4	70.1	100.06
	BC30089	87 3	25 LPS	24.1	13.6	67.4	6.85	12.2	4.83	35.7	59.6	100.05
	BC30089	87 4	Saline	28.8	21.4	38.3	9.5	30.8	6.82	14.9	80.9	100
	BC30089	90 1	50 LPS	34.7	12.6	68.9	7.7	10.7	5.22	27	71.4	99.9
	Experiment	Sample:	Condition	Myeloid cells % from Live CD3-CD19-	DCs % from Myeloid cells	Mono F4/80- MDSC Neutrop% from Myeloid cells	resident Mac % from Myeloid cells	mono mac F4/80+ eosino % of Myeloid cells	Total NKs % from Live CD3-CD19-	cNKs % from total Nks	trNKs from total NKs
	Exp		Condition									All myeloid cells
	BC30079	66 7	Saline	13.5	23.1	52.8	8.1	15.9	36.2	8.44	90.3	99.9
	BC30083	68 2	Saline	31.8	13.4	80.3	1.68	4.64	3.45	27.9	67.8	100.02
	BC30083	67 2	Saline	70.7	12.9	82.4	0.83	3.81	10.4	54.5	42.5	99.94
	BC30087	86 5	Saline	30.2	27.6	39.8	22.9	9.69	11.8	22.6	70.5	99.99
	BC30089	85 1	Saline	22.2	21.3	46.3	7.06	25.4	5.08	27.4	70.1	100.06
	BC30089	87 4	Saline	28.8	21.4	38.3	9.5	30.8	6.82	14.9	80.9	100
	BC30080	67 4	25 LPS	26.1	6.99	78	1.14	13.9	18.3	8.72	87.3	100.03
	BC30083	68 1	25 LPS	61.4	3.18	95	0.34	1.45	4.24	51.3	44.6	99.97
	BC30087	86 2	25 LPS	54.4	7.85	83.5	6.13	2.56	7.65	31.3	66.1	100.04
	BC30087	89 3	25 LPS	46.3	11.5	74.1	9.87	4.43	8.41	19.2	74.9	99.9
	BC30089	87 3	25 LPS	24.1	13.6	67.4	6.85	12.2	4.83	35.7	59.6	100.05
	BC30080	68 4	50 LPS	25.5	1.85	95.7	0.16	2.26	7.62	24.1	70.8	99.97
	BC30083	68 5	50 LPS	37.6	8.36	87.6	1.12	2.9	5.55	39.9	57.3	99.98
	BC30083	67 3	50 LPS	50.6	4.62	94.1	0.23	1.08	7.21	43.9	54.6	100.03
	BC30087	88 2	50 LPS	47	13	74.3	8.82	3.82	7.33	27	67.5	99.94
	BC30089	90 1	50 LPS	34.7	12.6	68.9	7.7	10.7	5.22	27	71.4	99.9

### Sheet: %cells 24h
		Sample:		Myeloid cells % from CD3-CD19-Live	DCs % from Myeloid cells	Mono F4/80- MDSC Neutrop% from Myeloid cells	resident Mac % from Myeloid cells	mono mac F4/80+ eosino % of Myeloid cells	cNKs % from total Nks	trNKs from total NKs	Total NK1.1
			Condition									All myeloid cells
	BC30063	DMCs 1_001_0h_011.fcs	SAL	62	12.2	20.3	11.3	56.8	50.3	46.8	10.8
	BC30063	DMCs 1_002_0h_014.fcs	SAL	84.4	5.71	66.4	3.12	24.8	21.8	75.7	7.48	100.03
	BC30063	DMCs 1_03_0h_018.fcs	SAL	65.2	8	35.2	8.57	48.2	41.7	54.4	8.9	99.97
	BC30063	DMCs 1_04_0h_016.fcs	LPS 25	66.5	7.28	51.9	9.1	31.8	28.1	68.7	10.5	100.08
	BC30063	DMCs 1_005_0h_020.fcs	LPS 25	62.5	14.2	32.6	21.8	31.5	64.3	33.1	10.9	100.1
	BC30063	DMCs 1_006_0h_022.fcs	LPS 50	55.2	9.14	63.5	10.3	17.1	69.6	28	10.1	100.04
	BC30063	DMCs 1_007_0h_024.fcs	LPS 50	48	11.8	47.2	15	25.9	53.2	43.9	10	99.9
	BC30063	DMCs 1_008_0 h_028.fcs	LPS 50	58.7	6.67	66.5	8.37	18.5	39.6	57.8	7.35	100.04
	BC30063	DMCs 1_009_0h_029.fcs	LPS 50	47.2	9.92	45.9	17.4	26.7	55	43	12.1	99.92
												0
	BC30064	DMCs 1_02_0h_008.fcs	SAL	17	17.5	41.8	6.28	34.4	23.9	72.3	15.8	99.98
	BC30064	DMCs 1_01_0h_011.fcs	LPS 25	33.7	20.2	51.7	8.45	19.7	32.3	64.9	16.5	100.05
	BC30064	DMCs 1_003_0h_013.fcs	LPS 25	20.7	19.1	54.7	11.5	14.7	36.7	61.5	12.9	100
		Sample:		Myeloid cells % from CD3-CD19-Live	DCs % from Myeloid cells	Mono F4/80- MDSC Neutrop% from Myeloid cells	resident Mac % from Myeloid cells	mono mac F4/80+ eosino % of Myeloid cells	cNKs % from total Nks	trNKs from total NKs	Total NK1.1
			Condition									All myeloid cells
	BC30063	DMCs 1_001_0h_011.fcs	SAL	62	12.2	20.3	11.3	56.8	50.3	46.8	10.8
	BC30063	DMCs 1_002_0h_014.fcs	SAL	84.4	5.71	66.4	3.12	24.8	21.8	75.7	7.48	100.03
	BC30063	DMCs 1_03_0h_018.fcs	SAL	65.2	8	35.2	8.57	48.2	41.7	54.4	8.9	99.97
	BC30064	DMCs 1_02_0h_008.fcs	SAL	17	17.5	41.8	6.28	34.4	23.9	72.3	15.8	99.98
	BC30063	DMCs 1_04_0h_016.fcs	LPS 25	66.5	7.28	51.9	9.1	31.8	28.1	68.7	10.5	100.08
	BC30063	DMCs 1_005_0h_020.fcs	LPS 25	62.5	14.2	32.6	21.8	31.5	64.3	33.1	10.9	100.1
	BC30064	DMCs 1_01_0h_011.fcs	LPS 25	33.7	20.2	51.7	8.45	19.7	32.3	64.9	16.5	100.05
	BC30064	DMCs 1_003_0h_013.fcs	LPS 25	20.7	19.1	54.7	11.5	14.7	36.7	61.5	12.9	100
	BC30063	DMCs 1_006_0h_022.fcs	LPS 50	55.2	9.14	63.5	10.3	17.1	69.6	28	10.1	100.04
	BC30063	DMCs 1_007_0h_024.fcs	LPS 50	48	11.8	47.2	15	25.9	53.2	43.9	10	99.9
	BC30063	DMCs 1_008_0 h_028.fcs	LPS 50	58.7	6.67	66.5	8.37	18.5	39.6	57.8	7.35	100.04
	BC30063	DMCs 1_009_0h_029.fcs	LPS 50	47.2	9.92	45.9	17.4	26.7	55	43	12.1	99.92

### Sheet: 6h NKs
step 1) separate raw data by experiment and 0h vs 5h stimulation with brefeldin, and calculate MFI relative to a saline control per experiment
						trNK			cNK			trNK			cNK			trNK			cNK
		Experiment	Sample	Condition	Time	GrB+	MFI GrB	relative MFI	GrB+	MFI GrB	relative MFI	IFNG+	MFI	relative MFI	IFNG+	MFI	relative MFI	TNFa	MFI	relative MFI	TNFa	MFI	relative MFI
		BC30089	90 4	Saline	0h	21.3	13623		75.5	18675		35.8	3255		71.9	3922		3.4	948		0.22	478
		BC30089	90 4	Saline	5h	28.3	14554		91.4	13258		35.7	8146		99.5	7016		38.4	2691		0.31	461
		BC30086	67 5	50 LPS	0h	25.7	17125		97.1	25641		18.4	4202		6.36	4416		4.59	1906		9.25	1010
		BC30086	67 5	50 LPS	5h	44.5	19622		97.2	22824		9.46	3649		1.41	2323		16.1	2231		1.41	712
		BC30079	66 7	Saline	0h	47.2	4343		71.2	4108		20.6	1722		0.96	1686		19.4	1168		3.85	1670
		BC30080	67 4	25 LPS	0h	66.2	11146		96.3	14857		12.2	1884		0.62	1495		9.84	1624		0.41	1290
		BC30080	68 4	50 LPS	0h	80.9	11429		82.4	15600		2.82	1818		0.66	1547		8.36	1874		0.39	1381
		BC30083	68 2	Saline	0h	62.3	7546	1	79.1	6146	1	14.2	1513	1	2.36	1147	1	11	992	1	1.69	1544	1
		BC30083	67 2	Saline	0h	63	6674	0.884442	79.1	5404	0.879271	9.04	1239	0.818903	0.43	864	0.753269	5.75	1006	1.01411	0.43	713	0.461788
		BC30083	68 1	25 LPS	0h	93.4	12073	1.59992	99.8	16652	2.7094	32	1521	1.00529	8.25	1056	0.920663	15.2	891	0.898185	0.58	888	0.57513
		BC30083	68 5	50 LPS	0h	98	30232	4.00636	99.9	22079	3.59242	41.6	1570	1.03767	10.7	1027	0.895379	19.3	895	0.902218	0.56	743	0.481218
		BC30083	67 3	50 LPS	0h	88.4	5462	0.723827	97.2	7126	1.15945	17.1	1339	0.884997	2.78	1019	0.888405	15.8	901	0.908266	0.25	652	0.42228
		BC30087	86 5	Saline	0h	70.1	39155	1	86.5	9036	1	10.8	3634	1	1.8	3345	1	17.4	673	1	0.72	1040	1
		BC30087	86 2	25 LPS	0h	64.7	35802	0.914366	88.2	23870	2.64166	10.1	3518	0.968079	0.56	3292	0.984155	23.4	689	1.02377	0.56	1095	1.05288
		BC30087	89 3	25 LPS	0h	71	46486	1.18723	80.3	19911	2.20352	8.36	3547	0.976059	1.54	3107	0.928849	24.8	772	1.1471	0.77	1325	1.27404
		BC30087	88 2	50 LPS	0h	77.5	40520	1.03486	67.8	28799	3.18714	7.61	3490	0.960374	1.01	3476	1.03916	18.4	713	1.05944	0.67	1199	1.15288
		BC30089	85 1	Saline	0h	83.8	17140	1	78.9	13028	1	6.72	1952	1	0.37	2177	1	6.79	764	1	0.37	1089	1
		BC30089	87 4	Saline	0h	79.9	19956	1.16429	87.8	19380	1.48757	7.37	2101	1.07633	0.8	2629	1.20763	9.33	748	0.979058	0.27	529	0.485767
		BC30089	87 3	25 LPS	0h	72.2	24933	1.45467	88	35050	2.69036	7.84	2073	1.06199	1.81	2511	1.15342	9.12	671	0.878272	0.23	480	0.440771
		BC30089	90 1	50 LPS	0h	96.3	30679	1.78991	100	37172	2.85324	17.6	2129	1.09068	3.83	2856	1.3119	6.17	760	0.994764	0.33	401	0.368228
		BC30079	66 7	Saline	5h	66.7	3597		98.1	5029		23.8	1591		1.26	1112		16.5	1074		1.26	960
		BC30080	67 4	25 LPS	5h	66.4	8318		98	16306		7.66	1718		1.73	1892		13	1957		0.25	2804
		BC30080	68 4	50 LPS	5h	81.2	7957		94.3	15171		2.71	1705		1.76	2136		18.3	2156		0.088	1946
		BC30087	86 5	Saline	5h	63.6	21295	1	84	14052	1	6.7	3568	1	0.16	2917	1	17.5	745	1	0.081	972	1
		BC30087	86 2	25 LPS	5h	49.8	24563	1.15346	80	24691	1.75712	14.2	3785	1.06082	1.79	3708	1.27117	27.8	821	1.10201	0.24	1089	1.12037
		BC30087	88 2	50 LPS	5h	80.1	30746	1.44381	83.1	28874	2.0548	6.61	3686	1.03307	3.82	3975	1.3627	30.6	862	1.15705	0.71	1080	1.11111
		BC30087	89 3	25 LPS	5h	77.8	25541	1.19939	98.4	31979	2.27576	43.8	3926	1.10034	14.1	3448	1.18204	38.6	831	1.11544	0.74	986	1.0144
		BC30089	85 1	Saline	5h	97.3	24118	1	99.5	22745	1	9.37	1970	1	0.18	2137	1	7.34	6107	1	0.18	401	1
		BC30089	87 4	Saline	5h	93.6	25475	1.05627	97.8	23698	1.0419	15.6	2058	1.04467	2.01	2376	1.11184	15.4	2509	0.41084	0.5	565	1.40898
		BC30089	87 3	25 LPS	5h	87.7	28704	1.19015	100	39891	1.75384	18.1	2058	1.04467	9.38	3210	1.50211	36.6	1119	0.183232	0.36	570	1.42145
		BC30089	90 1	50 LPS	5h	93.6	29502	1.22324	99.8	35534	1.56228	55.1	2449	1.24315	24.3	2748	1.28591	27.6	1002	0.164074	0.16	384	0.957606
step 2) separate raw data by experiment and 0h vs 5h stimulation with brefeldin, and calculate MFI relative to a saline control per experiment
						trNK			cNK
		Experiment	Sample	Condition	Time	GrB+	MFI GrB	relative MFI	GrB+	MFI GrB	relative MFI
		BC30079	66 7	Saline	0h	47.2	4343		71.2	4108
		BC30083	68 2	Saline	0h	62.3	7546	1	79.1	6146	1
		BC30083	67 2	Saline	0h	63	6674	0.884442	79.1	5404	0.879271
		BC30087	86 5	Saline	0h	70.1	39155	1	86.5	9036	1
		BC30089	85 1	Saline	0h	83.8	17140	1	78.9	13028	1
		BC30089	87 4	Saline	0h	79.9	19956	1.16429	87.8	19380	1.48757
		BC30080	67 4	25 LPS	0h	66.2	11146		96.3	14857
		BC30083	68 1	25 LPS	0h	93.4	12073	1.59992	99.8	16652	2.7094
		BC30087	86 2	25 LPS	0h	64.7	35802	0.914366	88.2	23870	2.64166
		BC30087	89 3	25 LPS	0h	71	46486	1.18723	80.3	19911	2.20352
		BC30089	87 3	25 LPS	0h	72.2	24933	1.45467	88	35050	2.69036
		BC30080	68 4	50 LPS	0h	80.9	11429		82.4	15600
		BC30083	68 5	50 LPS	0h	98	30232	4.00636	99.9	22079	3.59242
		BC30083	67 3	50 LPS	0h	88.4	5462	0.723827	97.2	7126	1.15945
		BC30087	88 2	50 LPS	0h	77.5	40520	1.03486	67.8	28799	3.18714
		BC30089	90 1	50 LPS	0h	96.3	30679	1.78991	100	37172	2.85324
												trNK			cNK			trNK			cNK
												IFNG+	MFI	relative MFI	IFNG+	MFI	relative MFI	TNFa	MFI	relative MFI	TNFa	MFI	relative MFI
		BC30079	66 7	Saline	5h							23.8	1591		1.26	1112		16.5	1074		1.26	960
		BC30087	86 5	Saline	5h							6.7	3568	1	0.16	2917	1	17.5	745	1	0.081	972	1
		BC30089	85 1	Saline	5h							9.37	1970	1	0.18	2137	1	7.34	6107	1	0.18	401	1
		BC30089	87 4	Saline	5h							15.6	2058	1.04467	2.01	2376	1.11184	15.4	2509	0.41084	0.5	565	1.40898
		BC30080	67 4	25 LPS	5h							7.66	1718		1.73	1892		13	1957		0.25	2804
		BC30087	86 2	25 LPS	5h							14.2	3785	1.06082	1.79	3708	1.27117	27.8	821	1.10201	0.24	1089	1.12037
		BC30087	89 3	25 LPS	5h							43.8	3926	1.10034	14.1	3448	1.18204	38.6	831	1.11544	0.74	986	1.0144
		BC30089	87 3	25 LPS	5h							18.1	2058	1.04467	9.38	3210	1.50211	36.6	1119	0.183232	0.36	570	1.42145
		BC30080	68 4	50 LPS	5h							2.71	1705		1.76	2136		18.3	2156		0.088	1946
		BC30087	88 2	50 LPS	5h							6.61	3686	1.03307	3.82	3975	1.3627	30.6	862	1.15705	0.71	1080	1.11111
		BC30089	90 1	50 LPS	5h							55.1	2449	1.24315	24.3	2748	1.28591	27.6	1002	0.164074	0.16	384	0.957606

### Sheet: 24h NK
step 1) separate raw data by experiment and 0h vs 5h stimulation with brefeldin, and calculate MFI relative to a saline control per experiment
		Sample:				trNK			cNK			trNK			cNK			trNK			cNK
				Condition	Time	GrB+	MFI GrB	relative MFI	GrB+	MFI GrB	relative MFI	IFNG+	MFI	relative MFI	IFNG+	MFI	relative MFI	TNFa	MFI	relative MFI	TNFa	MFI	relative MFI
	BC30063	DMCs 1_001_0h_011.fcs		SAL	0h	100	116599	1	99.8	47733	1	72.9	6598	1	1.24	7113	1	22.3	2509	1	13.1	1715	1
	BC30063	DMCs 1_002_0h_014.fcs		SAL	0h	99.6	90277	0.774252	100	39260	0.822492	40	5543	0.840103	0	n/a	#VALUE!	14	2301	0.917098	7.44	1683	0.981341
	BC30063	DMCs 1_03_0h_018.fcs		SAL	0h	97.5	30777	0.263956	99.3	22319	0.46758	26.8	5637	0.85435	0.74	6792	0.954871	4.21	2480	0.988442	2.42	1621	0.94519
	BC30063	DMCs 1_04_0h_016.fcs		LPS 25	0h	76.7	24370	0.209007	98.6	25137	0.526617	37.7	5733	0.8689	5.45	7274	1.02263	7.11	2396	0.954962	8.48	1603	0.934694
	BC30063	DMCs 1_005_0h_020.fcs		LPS 25	0h	98.7	45809	0.392876	100	31675	0.663587	35.2	5801	0.879206	2.36	6677	0.938704	9.19	2500	0.996413	2.82	1722	1.00408
	BC30063	DMCs 1_006_0h_022.fcs		LPS 50	0h	100	118502	1.01632	99.1	62770	1.31502	43.4	5801	0.879206	1.07	6421	0.902713	27.1	2534	1.00996	5.45	1606	0.936443
	BC30063	DMCs 1_007_0h_024.fcs		LPS 50	0h	96.7	103717	0.889519	99.7	44799	0.938533	54.5	6388	0.968172	3.46	6553	0.921271	29.9	2593	1.03348	6.49	1725	1.00583
	BC30063	DMCs 1_008_0 h_028.fcs		LPS 50	0h	91	76568	0.656678	100	56982	1.19377	41.6	6041	0.91558	1.64	6061	0.852102	18	2214	0.882423	0	n/a	#VALUE!
	BC30063	DMCs 1_009_0h_029.fcs		LPS 50	0h	98	67309	0.577269	99.7	49826	1.04385	40.2	6123	0.928008	1.5	6367	0.895122	19.4	2604	1.03786	3.8	1794	1.04606
	BC30064	DMCs 1_02_0h_008.fcs		SAL	0h	92.9	18634	1	97.7	13560	1	1.73	12160	1	0.33	8980	1	16.1	1693	1	1.98	1874	1
	BC30064	DMCs 1_01_0h_011.fcs		LPS 25	0h	66.8	11044	0.59268	99.8	32224	2.3764	2.93	12508	1.02862	2.3	9674	1.07728	38.9	1512	0.893089	7.59	1544	0.823906
	BC30064	DMCs 1_003_0h_013.fcs		LPS 25	0h	89.3	22985	1.2335	99.6	40087	2.95627	6.98	12614	1.03734	1.51	9231	1.02795	27.4	1658	0.979327	8.47	1421	0.758271
	BC30063	DMCs 1_001_0h_011.fcs		SAL	5h	99.5	91280	1	99.8	49103	1	63.8	6313	1	1.81	6345	1	22.1	2728	1	0.91	1591	1
	BC30063	DMCs 1_002_0h_014.fcs		SAL	5h	99	88481	0.969336	99.5	49515	1.00839	23.5	5182	0.820846	1.54	5970	0.940898	12	2368	0.868035	1.54	1512	0.950346
	BC30063	DMCs 1_03_0h_018.fcs		SAL	5h	74.2	16862	0.184728	92.3	13267	0.270187	27.6	5743	0.90971	1.53	7464	1.17636	6.63	5774	2.11657	0.26	1761	1.10685
	BC30063	DMCs 1_04_0h_016.fcs		LPS 25	5h	89.4	22383	0.245213	99.2	29313	0.59697	34.8	5791	0.917313	11.3	8028	1.26525	12.8	2799	1.02603	8.52	2231	1.40226
	BC30063	DMCs 1_005_0h_020.fcs		LPS 25	5h	89.7	33320	0.365031	99.6	36724	0.747897	36.4	5801	0.918898	2.83	6509	1.02585	11.2	2871	1.05242	1.12	1456	0.915148
	BC30063	DMCs 1_006_0h_022.fcs		LPS 50	5h	89.9	106470	1.16641	99.2	69098	1.40721	44.1	6041	0.956914	3.82	6632	1.04523	25.1	2539	0.930718	4.15	1686	1.05971
	BC30063	DMCs 1_007_0h_024.fcs		LPS 50	5h	92.9	54635	0.598543	99.7	43713	0.890231	48.7	5840	0.925075	3.44	6377	1.00504	30.2	3064	1.12317	4.44	1481	0.930861
	BC30063	DMCs 1_008_0 h_028.fcs		LPS 50	5h	92	63861	0.699617	98.7	69658	1.41861	50.1	6356	1.00681	6.88	6609	1.04161	27.9	2957	1.08394	4.73	1718	1.07982
	BC30063	DMCs 1_009_0h_029.fcs		LPS 50	5h	86.4	31112	0.340841	99.1	40617	0.82718	41.5	5840	0.925075	3.49	6432	1.01371	30	3170	1.16202	2.39	1573	0.988686
	BC30064	DMCs 1_02_0h_008.fcs		SAL	5h	90.8	15309	1	99.4	12026	1	2.96	12472	1	0.62	9104	1	12.5	1718	1	0.93	1273	1
	BC30064	DMCs 1_01_0h_011.fcs		LPS 25	5h	54.5	17022	1.11189	99.4	29849	2.48204	4.16	12793	1.02574	5.87	9674	1.06261	46.2	1728	1.00582	8.02	1345	1.05656
	BC30064	DMCs 1_003_0h_013.fcs		LPS 25	5h	59.7	26795	1.75028	98.9	31478	2.6175	7.52	13691	1.09774	11.7	10514	1.15488	37.2	1594	0.927823	9.25	1392	1.09348
step 2) separate raw data by experiment and 0h vs 5h stimulation with brefeldin, and calculate MFI relative to a saline control per experiment
		Sample:				trNK			cNK
				Condition	Time	GrB+	MFI GrB	relative MFI	GrB+	MFI GrB	relative MFI
	BC30063	DMCs 1_001_0h_011.fcs		SAL	0h	100	116599	1	99.8	47733	1
	BC30063	DMCs 1_002_0h_014.fcs		SAL	0h	99.6	90277	0.774252	100	39260	0.822492
	BC30063	DMCs 1_03_0h_018.fcs		SAL	0h	97.5	30777	0.263956	99.3	22319	0.46758
	BC30064	DMCs 1_02_0h_008.fcs		SAL	0h	92.9	18634	1	97.7	13560	1
	BC30063	DMCs 1_04_0h_016.fcs		LPS 25	0h	76.7	24370	0.209007	98.6	25137	0.526617
	BC30063	DMCs 1_005_0h_020.fcs		LPS 25	0h	98.7	45809	0.392876	100	31675	0.663587
	BC30064	DMCs 1_01_0h_011.fcs		LPS 25	0h	66.8	11044	0.59268	99.8	32224	2.3764
	BC30064	DMCs 1_003_0h_013.fcs		LPS 25	0h	89.3	22985	1.2335	99.6	40087	2.95627
	BC30063	DMCs 1_006_0h_022.fcs		LPS 50	0h	100	118502	1.01632	99.1	62770	1.31502
	BC30063	DMCs 1_007_0h_024.fcs		LPS 50	0h	96.7	103717	0.889519	99.7	44799	0.938533
	BC30063	DMCs 1_008_0 h_028.fcs		LPS 50	0h	91	76568	0.656678	100	56982	1.19377
	BC30063	DMCs 1_009_0h_029.fcs		LPS 50	0h	98	67309	0.577269	99.7	49826	1.04385
												trNK			cNK			trNK			cNK
												IFNG+	MFI	relative MFI	IFNG+	MFI	relative MFI	TNFa	MFI	relative MFI	TNFa	MFI	relative MFI
	BC30063	DMCs 1_001_0h_011.fcs		SAL	5h							63.8	6313	1	1.81	6345	1	22.1	2728	1	0.91	1591	1
	BC30063	DMCs 1_002_0h_014.fcs		SAL	5h							23.5	5182	0.820846	1.54	5970	0.940898	12	2368	0.868035	1.54	1512	0.950346
	BC30063	DMCs 1_03_0h_018.fcs		SAL	5h							27.6	5743	0.90971	1.53	7464	1.17636	6.63	5774	2.11657	0.26	1761	1.10685
	BC30064	DMCs 1_02_0h_008.fcs		SAL	5h							2.96	12472	1	0.62	9104	1	12.5	1718	1	0.93	1273	1
	BC30063	DMCs 1_04_0h_016.fcs		LPS 25	5h							34.8	5791	0.917313	11.3	8028	1.26525	12.8	2799	1.02603	8.52	2231	1.40226
	BC30063	DMCs 1_005_0h_020.fcs		LPS 25	5h							36.4	5801	0.918898	2.83	6509	1.02585	11.2	2871	1.05242	1.12	1456	0.915148
	BC30064	DMCs 1_01_0h_011.fcs		LPS 25	5h							4.16	12793	1.02574	5.87	9674	1.06261	46.2	1728	1.00582	8.02	1345	1.05656
	BC30064	DMCs 1_003_0h_013.fcs		LPS 25	5h							7.52	13691	1.09774	11.7	10514	1.15488	37.2	1594	0.927823	9.25	1392	1.09348
	BC30063	DMCs 1_006_0h_022.fcs		LPS 50	5h							44.1	6041	0.956914	3.82	6632	1.04523	25.1	2539	0.930718	4.15	1686	1.05971
	BC30063	DMCs 1_007_0h_024.fcs		LPS 50	5h							48.7	5840	0.925075	3.44	6377	1.00504	30.2	3064	1.12317	4.44	1481	0.930861
	BC30063	DMCs 1_008_0 h_028.fcs		LPS 50	5h							50.1	6356	1.00681	6.88	6609	1.04161	27.9	2957	1.08394	4.73	1718	1.07982
	BC30063	DMCs 1_009_0h_029.fcs		LPS 50	5h							41.5	5840	0.925075	3.49	6432	1.01371	30	3170	1.16202	2.39	1573	0.988686

### Sheet: 6h Myeloid
step 1) separate raw data by experiment and 0h vs 5h stimulation with brefeldin, and calculate MFI relative to a saline control per experiment
					Mo			MoMac			cDC			Mo			MoMac			cDC			Mo			MoMac			cDC
	Experiment	Sample	Condition	Time	GrB+	MFI GrB	relative MFI	GrB+	MFI GrB	relative MFI	GrB+	MFI GrB		IFNG+	MFI	relative MFI	IFNG+	MFI	relative MFI	IFNG+	MFI		TNFa	MFI	relative MFI	TNFa	MFI	relative MFI	TNFa	MFI
	BC30089	90 4	Saline	0h	4.35	65031		5.3	36237		20.2	22107	1.34577	3.48	11482		7.73	10704		24.9	7414	3.22769	0.12	1487		0.24	1451		0.17	1582	1.31177
	BC30089	90 4	Saline	5h	1.22	45137		5.09	37760		23.3	18097	0.829377	46.3	11737		70.2	13341		37.1	11856	3.50251	7.93	4924		58.6	4882		21.5	5462	0.697217
	BC30086	67 5	50 LPS	0h	8.74	10626		19.4	9642		6.17	4934		6.85	3016		33.3	3686		4.52	1983		1.34	2181		8.33	1764	Almost no cells	0.34	2815
	BC30086	67 5	50 LPS	5h	21.2	11560		29.4	15672		8.33	9664		11.2	2639		5.88	3221		4.58	1870		7.18	2500		52.9	4142		3.42	2934
	BC30079	66 7	Saline	0h	4.33	5774		6.52	6474		17	2712		0.92	1376		1.3	2052		2.63	1170		0.39	1751		13.5	11481		0.55	1957
	BC30080	67 4	25 LPS	0h	0.55	26447		0.63	25702		8.71	8448		0.97	1506		3.88	1498		2.63	810		0.45	1917		0.9	1931		3.02	986
	BC30080	68 4	50 LPS	0h	0.26	26384		0.42	24919		2.3	8581		0.17	1538		3.35	1946		0.51	853		0.67	1686		0.42	1432		0.62	956
	BC30083	68 2	Saline	0h	1.27	13732	1	2.11	12156	1	5.38	3386	1	0.31	1165	1	0.53	2192	1	0.54	1123	1	1.07	1550	1	5.11	3729	1	0.41	1239	1
	BC30083	67 2	Saline	0h	1.22	12410	0.903729	2.73	10846	0.892234	4.05	2987	0.882162	3	1260	1.08155	2.27	2393	1.0917	0.42	1152	1.02582	1.43	1288	0.830968	32.7	9273	2.48673	0.69	1216	0.981437
	BC30083	68 1	25 LPS	0h	3.39	11639	0.847582	6.79	14416	1.18592	6.3	3823	1.12906	0.44	1292	1.10901	3.17	2375	1.08349	0.62	1278	1.13802	2.86	1226	0.790968	14	2196	0.588898	0.43	1381	1.11461
	BC30083	68 5	50 LPS	0h	16.9	12046	0.877221	29.3	14119	1.16148	11.6	6559	1.93709	2.37	1314	1.1279	9.2	1883	0.859033	2.32	1302	1.15939	2.78	1224	0.789677	9.2	2517	0.67498	0.87	1249	1.00807
	BC30083	67 3	50 LPS	0h	1.2	11854	0.863239	6.67	12268	1.00921	4.94	3886	1.14767	0.48	1239	1.06352	0.67	2242	1.02281	0.41	1218	1.08459	1.21	1219	0.786452	15.3	2788	0.747654	0.29	1312	1.05892
	BC30087	86 5	Saline	0h	5.96	23746	1	6.29	22428	1	19.9	14140	1	5.16	3151	1	2.97	3253	1	20.4	1983	1	0.58	1141	1	1.08	1290	1	0.86	1136	1
	BC30087	86 2	25 LPS	0h	1.52	22839	0.961804	10.7	22898	1.02096	4.58	14739	1.04236	8.53	3234	1.02634	4.53	3299	1.01414	5.4	2002	1.00958	0.51	1143	1.00175	4.95	1350	1.04651	0.17	1121	0.986796
	BC30087	89 3	25 LPS	0h	0.35	31729	1.33618	1.13	23501	1.04784	4.12	12509	0.884653	38	3619	1.14852	8.19	3870	1.18967	6.67	1976	0.99647	2.59	1181	1.03506	8.64	1330	1.03101	0.81	1199	1.05546
	BC30087	88 2	50 LPS	0h	18.8	23197	0.97688	40	27262	1.21553	7.38	21747	1.53798	0.71	3189	1.01206	2.29	3372	1.03658	5.29	2037	1.02723	1.7	1150	1.00789	5.26	1242	0.962791	0.48	1121	0.986796
	BC30089	85 1	Saline	0h	0.79	41243	1	1.3	36380	1	13.8	16427	1	1.23	2690	1	1.57	3731	1	0.39	3397	1.47889	0.42	1186	1	0.81	1317	1	0.64	1206	1
	BC30089	87 4	Saline	0h	2.21	39347	0.954029	7.93	36810	1.01182	19.2	19472	1.18537	1.01	2670	0.992565	0.8	2987	0.80059	0.33	3480	1.51502	0.51	1664	1.40304	0.66	1368	1.03872	0.65	1384	1.1476
	BC30089	87 3	25 LPS	0h	5.14	39116	0.948428	23.6	40126	1.10297	12.8	29426	1.79132	1.02	3261	1.21227	8.79	3890	1.04262	0.71	3317	1.44406	0.77	1270	1.07083	4.95	1332	1.01139	0.86	1320	1.09453
	BC30089	90 1	50 LPS	0h	27.2	40680	0.986349	36.4	42809	1.17672	9.66	39082	2.37913	1.76	2675	0.994424	9.64	3130	0.838917	1.15	3461	1.50675	0.99	1421	1.19815	5.22	2115	1.60592	0.97	2377	1.97098
	BC30079	66 7	Saline	5h	7.67	6432		0.91	4721		38.9	2619		1.67	1141		5.45	1870		9.12	1348		5.72	2593		70.9	15746		8.08	2951
	BC30080	67 4	25 LPS	5h	0.63	26072		1.37	24334		8.44	8677		1.59	1609		8.87	1467		3.97	1093		7.86	2712		25.3	3016		6.81	1811
	BC30080	68 4	50 LPS	5h	0.45	29944		0	n/a		2.77	7430		0.16	1353		3.33	1849		0.55	816		5.03	2461		23.9	4614		2.08	1509
	BC30087	86 5	Saline	5h	7.52	23684	1	19	22958	1	30.4	15578	1	0.61	3176	1	12.5	3831	1	25.7	2301	1	3.09	1532	1	46.7	3693	1	13.4	2368	1
	BC30087	86 2	25 LPS	5h	3.15	23684	1	10.7	23379	1.01834	5.35	13279	0.85242	4.83	3234	1.01826	25.4	3847	1.00418	7.3	2639	1.14689	4.08	1400	0.913838	39.6	3126	0.846466	2.58	2156	0.910473
	BC30087	89 3	25 LPS	5h	9.53	23379	0.987122	20.9	25210	1.09809	7.33	14762	0.947618	17.6	3379	1.06392	42.1	4176	1.09005	10.1	3769	1.63798	8.05	1358	0.886423	49.7	3352	0.907663	4.39	1994	0.842061
	BC30087	88 2	50 LPS	5h	14.3	23017	0.971838	36.3	27764	1.20934	8.13	19036	1.22198	1.27	3107	0.978275	7.62	3379	0.882015	7.08	2177	0.94611	3.6	1251	0.81658	32.5	1991	0.539128	2.86	1689	0.71326
	BC30089	85 1	Saline	5h	5.67	42641	1	28.6	39734	1	28.1	21820	1	1.86	2732	1	6.01	3093	1	1.86	3385	1	15.2	4176	1	69.8	5191	1	18.6	7834	1
	BC30089	87 4	Saline	5h	4.79	40521	0.950283	30.3	39734	1	32.7	23510	1.07745	3.65	2711	0.992313	9.64	2993	0.967669	2.33	3512	1.03752	12.9	2877	0.688937	64.2	4066	0.783279	21.4	3400	0.434006
	BC30089	87 3	25 LPS	5h	12	41243	0.967215	39.4	45761	1.15168	15	32912	1.50834	2.37	2609	0.954978	11.3	3731	1.20627	1.38	3397	1.00355	6.27	1621	0.38817	31	2270	0.437295	6.48	2301	0.29372
	BC30089	90 1	50 LPS	5h	5.31	40601	0.952159	31	41731	1.05026	7.38	42205	1.93423	22.5	2802	1.02562	51.9	3875	1.25283	5.85	4018	1.187	8.99	2115	0.506466	44.1	2387	0.459834	5.85	2665	0.340184
step 2) separate raw data by experiment and 0h vs 5h stimulation with brefeldin, and calculate MFI relative to a saline control per experiment
					Mo			MoMac			cDC
	Experiment	Sample	Condition	Time	GrB+	MFI GrB	relative MFI	GrB+	MFI GrB	relative MFI	GrB+	MFI GrB	relative MFI
	BC30079	66 7	Saline	0h	4.33	5774		6.52	6474		17	2712
	BC30083	68 2	Saline	0h	1.27	13732	1	2.11	12156	1	5.38	3386	1
	BC30083	67 2	Saline	0h	1.22	12410	0.903729	2.73	10846	0.892234	4.05	2987	0.882162
	BC30087	86 5	Saline	0h	5.96	23746	1	6.29	22428	1	19.9	14140	1
	BC30089	85 1	Saline	0h	0.79	41243	1	1.3	36380	1	13.8	16427	1
	BC30089	87 4	Saline	0h	2.21	39347	0.954029	7.93	36810	1.01182	19.2	19472	1.18537
	BC30080	67 4	25 LPS	0h	0.55	26447		0.63	25702		8.71	8448
	BC30083	68 1	25 LPS	0h	3.39	11639	0.847582	6.79	14416	1.18592	6.3	3823	1.12906
	BC30087	86 2	25 LPS	0h	1.52	22839	0.961804	10.7	22898	1.02096	4.58	14739	1.04236
	BC30087	89 3	25 LPS	0h	0.35	31729	1.33618	1.13	23501	1.04784	4.12	12509	0.884653
	BC30089	87 3	25 LPS	0h	5.14	39116	0.948428	23.6	40126	1.10297	12.8	29426	1.79132
	BC30080	68 4	50 LPS	0h	0.26	26384		0.42	24919		2.3	8581
	BC30083	68 5	50 LPS	0h	16.9	12046	0.877221	29.3	14119	1.16148	11.6	6559	1.93709
	BC30083	67 3	50 LPS	0h	1.2	11854	0.863239	6.67	12268	1.00921	4.94	3886	1.14767
	BC30087	88 2	50 LPS	0h	18.8	23197	0.97688	40	27262	1.21553	7.38	21747	1.53798
	BC30089	90 1	50 LPS	0h	27.2	40680	0.986349	36.4	42809	1.17672	9.66	39082	2.37913
														Mo			MoMac			cDC			Mo			MoMac			cDC
														IFNG+	MFI	relative MFI	IFNG+	MFI	relative MFI	IFNG+	MFI	relative MFI	TNFa	MFI	relative MFI	TNFa	MFI	relative MFI	TNFa	MFI	relative MFI
	BC30079	66 7	Saline	5h										1.67	1141		5.45	1870		9.12	1348		5.72	2593		70.9	15746		8.08	2951
	BC30087	86 5	Saline	5h										0.61	3176	1	12.5	3831	1	25.7	2301	1	3.09	1532	1	46.7	3693	1	13.4	2368	1
	BC30089	85 1	Saline	5h										1.86	2732	1	6.01	3093	1	1.86	3385	1	15.2	4176	1	69.8	5191	1	18.6	7834	1
	BC30089	87 4	Saline	5h										3.65	2711	0.992313	9.64	2993	0.967669	2.33	3512	1.03752	12.9	2877	0.688937	64.2	4066	0.783279	21.4	3400	0.434006
	BC30080	67 4	25 LPS	5h										1.59	1609		8.87	1467		3.97	1093		7.86	2712		25.3	3016		6.81	1811
	BC30087	86 2	25 LPS	5h										4.83	3234	1.01826	25.4	3847	1.00418	7.3	2639	1.14689	4.08	1400	0.913838	39.6	3126	0.846466	2.58	2156	0.910473
	BC30087	89 3	25 LPS	5h										17.6	3379	1.06392	42.1	4176	1.09005	10.1	3769	1.63798	8.05	1358	0.886423	49.7	3352	0.907663	4.39	1994	0.842061
	BC30089	87 3	25 LPS	5h										2.37	2609	0.954978	11.3	3731	1.20627	1.38	3397	1.00355	6.27	1621	0.38817	31	2270	0.437295	6.48	2301	0.29372
	BC30080	68 4	50 LPS	5h										0.16	1353		3.33	1849		0.55	816		5.03	2461		23.9	4614		2.08	1509
	BC30087	88 2	50 LPS	5h										1.27	3107	0.978275	7.62	3379	0.882015	7.08	2177	0.94611	3.6	1251	0.81658	32.5	1991	0.539128	2.86	1689	0.71326
	BC30089	90 1	50 LPS	5h										22.5	2802	1.02562	51.9	3875	1.25283	5.85	4018	1.187	8.99	2115	0.506466	44.1	2387	0.459834	5.85	2665	0.340184

### Sheet: 24h Myeloid
step 1) separate raw data by experiment and 0h vs 5h stimulation with brefeldin, and calculate MFI relative to a saline control per experiment
	Sample:				Mo			MoMac			Mo			MoMac			Mo			MoMac
			Condition	Time	GrB+	MFI GrB	relative MFI	GrB+	MFI GrB	relative MFI	IFNG+	MFI	relative MFI	IFNG+	MFI	relative MFI	TNFa	MFI	relative MFI	TNFa	MFI	relative MFI
BC30063	DMCs 1_001_0h_011.fcs		SAL	0h	10.6	121172	1	14.3	108859	1	11.7	6410	1	13.3	6769	1	9.96	2292	1	10.7	2346	1
BC30063	DMCs 1_002_0h_014.fcs		SAL	0h	1.4	116364	0.960321	2.14	109520	1.00607	2.55	6531	1.01888	1.74	6723	0.993204	3.4	2500	1.09075	3.34	2373	1.01151
BC30063	DMCs 1_03_0h_018.fcs		SAL	0h	0.15	120804	0.996963	0.066	99123	0.910563	0.63	6323	0.986427	0.77	6711	0.991432	3.25	2471	1.0781	1.25	2433	1.03708
BC30063	DMCs 1_04_0h_016.fcs		LPS 25	0h	0.035	174516	1.44023	0			2.13	6476	1.0103	4.59	6792	1.0034	9.14	2236	0.975567	7.28	2461	1.04902
BC30063	DMCs 1_005_0h_020.fcs		LPS 25	0h	0.43	116364	0.960321	1.24	111528	1.02452	1.16	6196	0.966615	4.64	6746	0.996602	4.64	2346	1.02356	3.04	2377	1.01321
BC30063	DMCs 1_006_0h_022.fcs		LPS 50	0h	7.81	112319	0.926939	18.8	109299	1.00404	1.78	6520	1.01716	9.88	6792	1.0034	8.5	2314	1.0096	10.2	2686	1.14493
BC30063	DMCs 1_007_0h_024.fcs		LPS 50	0h	0.37	106793	0.881334	0.93	106149	0.975105	1.8	6531	1.01888	7.97	6700	0.989806	12.2	2539	1.10777	12.9	2810	1.19778
BC30063	DMCs 1_008_0 h_028.fcs		LPS 50	0h	0.24	109741	0.905663	0.44	122406	1.12445	0.73	6609	1.03105	7.05	6620	0.977988	7.33	2405	1.0493	7.49	2391	1.01918
BC30063	DMCs 1_009_0h_029.fcs		LPS 50	0h	0.74	127345	1.05094	2.16	106256	0.976088	1.35	6476	1.0103	5.54	6620	0.977988	8.44	2396	1.04538	6.86	2529	1.07801
BC30064	DMCs 1_02_0h_008.fcs		SAL	0h	3.01	201437	1	2.43	42578	1	0.5	11529	1	1.01	11179	1	13.5	2168	1	17.6	2266	1
BC30064	DMCs 1_01_0h_011.fcs		LPS 25	0h	1.33	249486	1.23853	0.92	38484	0.903847	0.63	12025	1.04302	2.02	12126	1.08471	9.19	2164	0.998155	56.4	15135	6.67917
BC30064	DMCs 1_003_0h_013.fcs		LPS 25	0h	2.2	263208	1.30665	7.33	42854	1.00648	0.87	11757	1.01978	3.23	11790	1.05466	21.4	2314	1.06734	34.6	2766	1.22065
BC30063	DMCs 1_001_0h_011.fcs		SAL	5h							16.1	6711	1	23.5	6921	1	33.4	10821	1	54.3	9177	1
BC30063	DMCs 1_002_0h_014.fcs		SAL	5h							1.48	6498	0.968261	3.41	6815	0.984684	9.1	5279	0.487848	34.7	10041	1.09415
BC30063	DMCs 1_03_0h_018.fcs		SAL	5h							1.38	7438	1.10833	4.37	6862	0.991475	12.3	8281	0.765271	45.2	12156	1.32462
BC30063	DMCs 1_04_0h_016.fcs		LPS 25	5h							3	6531	0.973178	2.82	6873	0.993065	40.6	5114	0.4726	54.5	9115	0.993244
BC30063	DMCs 1_005_0h_020.fcs		LPS 25	5h							2.32	6410	0.955148	10.3	7137	1.03121	20	3455	0.319287	38.2	5451	0.593985
BC30063	DMCs 1_006_0h_022.fcs		LPS 50	5h							2.32	6388	0.95187	8.07	6746	0.974715	15.3	2905	0.268459	44.7	6851	0.74654
BC30063	DMCs 1_007_0h_024.fcs		LPS 50	5h							3.7	6421	0.956787	5.97	7125	1.02948	25.3	2804	0.259126	52.5	4672	0.509099
BC30063	DMCs 1_008_0 h_028.fcs		LPS 50	5h							1.93	6587	0.981523	5.38	7064	1.02066	13.1	3227	0.298216	40.3	6349	0.691838
BC30063	DMCs 1_009_0h_029.fcs		LPS 50	5h							3.43	6465	0.963344	6.04	6921	1	28.6	2888	0.266888	54.4	5762	0.627874
BC30064	DMCs 1_02_0h_008.fcs		SAL	5h							2.61	11274	1	4.29	11790	1	62.1	14584	1	91.4	28958	1
BC30064	DMCs 1_01_0h_011.fcs		LPS 25	5h							0.31	11924	1.05765	4.12	13272	1.1257	46.2	3761	0.257885	91.8	30160	1.04151
BC30064	DMCs 1_003_0h_013.fcs		LPS 25	5h							1.17	10932	0.969665	7.14	11857	1.00568	40.9	3319	0.227578	82.1	21563	0.74463
step 2) organized data for graphing (use only 0h brefeldin for GrB and 5h brefeldin for TNF and IFN)
	Sample:				Mo			MoMac
			Condition	Time	GrB+	MFI GrB	relative MFI	GrB+	MFI GrB	relative MFI
BC30063	DMCs 1_001_0h_011.fcs		SAL	0h	10.6	121172	1	14.3	108859	1
BC30063	DMCs 1_002_0h_014.fcs		SAL	0h	1.4	116364	0.960321	2.14	109520	1.00607
BC30063	DMCs 1_03_0h_018.fcs		SAL	0h	0.15	120804	0.996963	0.066	99123	0.910563
BC30064	DMCs 1_02_0h_008.fcs		SAL	0h	3.01	201437	1	2.43	42578	1
BC30063	DMCs 1_04_0h_016.fcs		LPS 25	0h	0.035	174516	1.44023	0
BC30063	DMCs 1_005_0h_020.fcs		LPS 25	0h	0.43	116364	0.960321	1.24	111528	1.02452
BC30064	DMCs 1_01_0h_011.fcs		LPS 25	0h	1.33	249486	1.23853	0.92	38484	0.903847
BC30064	DMCs 1_003_0h_013.fcs		LPS 25	0h	2.2	263208	1.30665	7.33	42854	1.00648
BC30063	DMCs 1_006_0h_022.fcs		LPS 50	0h	7.81	112319	0.926939	18.8	109299	1.00404
BC30063	DMCs 1_007_0h_024.fcs		LPS 50	0h	0.37	106793	0.881334	0.93	106149	0.975105
BC30063	DMCs 1_008_0 h_028.fcs		LPS 50	0h	0.24	109741	0.905663	0.44	122406	1.12445
BC30063	DMCs 1_009_0h_029.fcs		LPS 50	0h	0.74	127345	1.05094	2.16	106256	0.976088
	Sample:										Mo			MoMac			Mo			MoMac
			Condition	Time							IFNG+	MFI	relative MFI	IFNG+	MFI	relative MFI	TNFa	MFI	relative MFI	TNFa	MFI	relative MFI
BC30063	DMCs 1_001_0h_011.fcs		SAL	5h							16.1	6711	1	23.5	6921	1	33.4	10821	1	54.3	9177	1
BC30063	DMCs 1_002_0h_014.fcs		SAL	5h							1.48	6498	0.968261	3.41	6815	0.984684	9.1	5279	0.487848	34.7	10041	1.09415
BC30063	DMCs 1_03_0h_018.fcs		SAL	5h							1.38	7438	1.10833	4.37	6862	0.991475	12.3	8281	0.765271	45.2	12156	1.32462
BC30064	DMCs 1_02_0h_008.fcs		SAL	5h							2.61	11274	1	4.29	11790	1	62.1	14584	1	91.4	28958	1
BC30063	DMCs 1_04_0h_016.fcs		LPS 25	5h							3	6531	0.973178	2.82	6873	0.993065	40.6	5114	0.4726	54.5	9115	0.993244
BC30063	DMCs 1_005_0h_020.fcs		LPS 25	5h							2.32	6410	0.955148	10.3	7137	1.03121	20	3455	0.319287	38.2	5451	0.593985
BC30064	DMCs 1_01_0h_011.fcs		LPS 25	5h							0.31	11924	1.05765	4.12	13272	1.1257	46.2	3761	0.257885	91.8	30160	1.04151
BC30064	DMCs 1_003_0h_013.fcs		LPS 25	5h							1.17	10932	0.969665	7.14	11857	1.00568	40.9	3319	0.227578	82.1	21563	0.74463
BC30063	DMCs 1_006_0h_022.fcs		LPS 50	5h							2.32	6388	0.95187	8.07	6746	0.974715	15.3	2905	0.268459	44.7	6851	0.74654
BC30063	DMCs 1_007_0h_024.fcs		LPS 50	5h							3.7	6421	0.956787	5.97	7125	1.02948	25.3	2804	0.259126	52.5	4672	0.509099
BC30063	DMCs 1_008_0 h_028.fcs		LPS 50	5h							1.93	6587	0.981523	5.38	7064	1.02066	13.1	3227	0.298216	40.3	6349	0.691838
BC30063	DMCs 1_009_0h_029.fcs		LPS 50	5h							3.43	6465	0.963344	6.04	6921	1	28.6	2888	0.266888	54.4	5762	0.627874

### Sheet: 6h T and B cells
step 1) separate raw data by experiment and 0h vs 5h stimulation with brefeldin, and calculate MFI relative to a saline control per experiment
				CD3e/CD19+ cells
				% GrB	MFI GrB	relative MFI	% of IFNg	MFI IFNg	relative MFI	% TNFa	MFI TNFa	relative MFI
Experiment	Sample	Condition	Time
BC30089	90 4	Saline	0h	12.6	42809		11.2	15765		8.28	737
BC30089	90 4	Saline	5h	4.63	43571		19.9	15313		15.4	1112
BC30086	67 5	50 LPS	0h	23.3	32099		19.3	4202		30.4	1246
BC30086	67 5	50 LPS	5h	24.6	12934		12.7	4380		55.8	1424
BC30079	66 7	Saline	0h	12.5	8600		17.6	2843		15.8	1570
BC30080	67 4	25 LPS	0h	55.6	9729		13.7	2148		12.9	1535
BC30080	68 4	50 LPS	0h	36.9	9115		32.3	4082		5.94	1426
BC30083	68 2	Saline	0h	1.13	46985	1	1.9	1704	1	4.28	923	1
BC30083	67 2	Saline	0h	2.95	107210	2.28179	2.68	1660	0.974178	15.1	4934	5.34561
BC30083	68 1	25 LPS	0h	8.1	31869	0.67828	10.6	1594	0.935446	22	968	1.04875
BC30083	68 5	50 LPS	0h	20.6	35421	0.753879	16.1	1821	1.06866	25.1	1096	1.18743
BC30083	67 3	50 LPS	0h	5.85	34497	0.734213	7.58	1707	1.00176	12.5	1065	1.15385
BC30087	86 5	Saline	0h	7.43	34873	1	33.7	6896	1	3.96	1249	1
BC30087	86 2	25 LPS	0h	13.3	45996	1.31896	21.2	4965	0.719983	3.42	1285	1.02882
BC30087	89 3	25 LPS	0h	10.8	55074	1.57927	22.8	5787	0.839182	4.03	1418	1.13531
BC30087	88 2	50 LPS	0h	30	35428	1.01591	18.4	6881	0.997825	3.59	1290	1.03283
BC30089	85 1	Saline	0h	11.6	49595	1	13.2	3607	1	13.1	611	1
BC30089	87 4	Saline	0h	16	38057	0.767356	4.54	2706	0.750208	6.64	633	1.03601
BC30089	87 3	25 LPS	0h	32.4	43146	0.869967	5.74	3359	0.931245	5.63	608	0.99509
BC30089	90 1	50 LPS	0h	43.2	38132	0.768868	30.7	4453	1.23454	27	576	0.942717
BC30079	66 7	Saline	5h	23.9	8355		21	4228		11.5	1498
BC30080	67 4	25 LPS	5h	60.3	9839		11.1	1832		26.2	1832
BC30080	68 4	50 LPS	5h	39.5	8262		21.1	2544		15.3	1639
BC30087	86 5	Saline	5h	7.98	30827	1	22.9	4801	1	9.23	5837	1
BC30087	86 2	25 LPS	5h	7.71	31646	1.02657	21.8	5324	1.10894	11	2438	0.41768
BC30087	89 3	25 LPS	5h	14.2	29485	0.956467	41	10041	2.09144	15	1968	0.337159
BC30087	88 2	50 LPS	5h	25.1	32743	1.06215	25.3	4831	1.00625	16.1	1798	0.308035
BC30089	85 1	Saline	5h	10	35257	1	16.4	3306	1	23	755	1
BC30089	87 4	Saline	5h	12	35050	0.994129	9.92	2727	0.824864	18.4	972	1.28742
BC30089	87 3	25 LPS	5h	32.8	38887	1.10296	20.8	2764	0.836056	32.2	817	1.08212
BC30089	90 1	50 LPS	5h	22.5	36166	1.02578	50.6	5023	1.51936	37.7	755	1
step 2) organized data for graphing (use only 0h brefeldin for GrB and 5h brefeldin for TNF and IFN)
				CD3e/CD19+ cells
				% GrB	MFI GrB	relative MFI
Experiment	Sample	Condition	Time
BC30079	66 7	Saline	0h	12.5	8600
BC30083	68 2	Saline	0h	1.13	46985	1
BC30083	67 2	Saline	0h	2.95	107210	2.28179
BC30087	86 5	Saline	0h	7.43	34873	1
BC30089	85 1	Saline	0h	11.6	49595	1
BC30089	87 4	Saline	0h	16	38057	0.767356
BC30080	67 4	25 LPS	0h	55.6	9729
BC30083	68 1	25 LPS	0h	8.1	31869	0.67828
BC30087	86 2	25 LPS	0h	13.3	45996	1.31896
BC30087	89 3	25 LPS	0h	10.8	55074	1.57927
BC30089	87 3	25 LPS	0h	32.4	43146	0.869967
BC30080	68 4	50 LPS	0h	36.9	9115
BC30083	68 5	50 LPS	0h	20.6	35421	0.753879
BC30083	67 3	50 LPS	0h	5.85	34497	0.734213
BC30087	88 2	50 LPS	0h	30	35428	1.01591
BC30089	90 1	50 LPS	0h	43.2	38132	0.768868
							CD3e/CD19+ cells			CD3e/CD19+ cells
							% of IFNg	MFI IFNg	relative MFI	% TNFa	MFI TNFa	relative MFI
BC30079	66 7	Saline	5h				21	4228		11.5	1498
BC30087	86 5	Saline	5h				22.9	4801	1	9.23	5837	1
BC30089	85 1	Saline	5h				16.4	3306	1	23	755	1
BC30089	87 4	Saline	5h				9.92	2727	0.824864	18.4	972	1.28742
BC30080	67 4	25 LPS	5h				11.1	1832		26.2	1832
BC30087	86 2	25 LPS	5h				21.8	5324	1.10894	11	2438	0.41768
BC30087	89 3	25 LPS	5h				41	10041	2.09144	15	1968	0.337159
BC30089	87 3	25 LPS	5h				20.8	2764	0.836056	32.2	817	1.08212
BC30080	68 4	50 LPS	5h				21.1	2544		15.3	1639
BC30087	88 2	50 LPS	5h				25.3	4831	1.00625	16.1	1798	0.308035
BC30089	90 1	50 LPS	5h				50.6	5023	1.51936	37.7	755	1

### Sheet: 24h T and B cells
step 1) separate raw data by experiment and 0h vs 5h stimulation with brefeldin, and calculate MFI relative to a saline control per experiment
	Sample:				CD3e/CD19+ cells
			Condition	Time	% GrB	MFI GrB	relative MFI	% of IFNg	MFI IFNg	relative MFI	% TNFa	MFI TNFa	relative MFI
BC30063	DMCs 1_001_0h_011.fcs		SAL	0h	77.6	72960	1	26.3	7516	1	6.33	2500	1
BC30063	DMCs 1_002_0h_014.fcs		SAL	0h	52	63926	0.876179	10.7	5980	0.795636	8.17	2428	0.9712
BC30063	DMCs 1_03_0h_018.fcs		SAL	0h	10.5	60087	0.823561	17.5	6564	0.873337	4.14	2558	1.0232
BC30063	DMCs 1_04_0h_016.fcs		LPS 25	0h	3.91	78674	1.07832	44.5	7413	0.986296	12.6	2377	0.9508
BC30063	DMCs 1_005_0h_020.fcs		LPS 25	0h	20.8	61759	0.846478	27.1	6620	0.880788	7.15	2396	0.9584
BC30063	DMCs 1_006_0h_022.fcs		LPS 50	0h	76.5	82974	1.13725	33.7	6498	0.864556	11.3	2495	0.998
BC30063	DMCs 1_007_0h_024.fcs		LPS 50	0h	24.4	66633	0.913281	36.8	6711	0.892895	12.3	2707	1.0828
BC30063	DMCs 1_008_0 h_028.fcs		LPS 50	0h	18	69028	0.946107	29.4	6432	0.855774	8.02	2447	0.9788
BC30063	DMCs 1_009_0h_029.fcs		LPS 50	0h	36.6	67650	0.92722	32.8	6281	0.835684	9.52	2519	1.0076
BC30064	DMCs 1_02_0h_008.fcs		SAL	0h	53.2	16010	1	32.6	9701	1	7.85	3095	1
BC30064	DMCs 1_01_0h_011.fcs		LPS 25	0h	39.7	16988	1.06109	29.9	9359	0.964746	10.6	3234	1.04491
BC30064	DMCs 1_003_0h_013.fcs		LPS 25	0h	60.9	16474	1.02898	39.1	10369	1.06886	10.1	2788	0.900808
BC30063	DMCs 1_001_0h_011.fcs		SAL	5h	54.4	64642	1	28.5	6609	1	23.1	13828	1
BC30063	DMCs 1_002_0h_014.fcs		SAL	5h	48.5	63025	0.974985	13.1	5860	0.88667	25.5	7237	0.523358
BC30063	DMCs 1_03_0h_018.fcs		SAL	5h	2.01	66096	1.02249	22.5	6909	1.04539	15.1	10202	0.737778
BC30063	DMCs 1_04_0h_016.fcs		LPS 25	5h	4.38	64707	1.00101	47.7	8212	1.24255	28.3	3983	0.288039
BC30063	DMCs 1_005_0h_020.fcs		LPS 25	5h	11	65431	1.01221	36.1	7274	1.10062	13.8	3934	0.284495
BC30063	DMCs 1_006_0h_022.fcs		LPS 50	5h	41.4	72230	1.11738	42.4	7028	1.0634	17.6	3259	0.235681
BC30063	DMCs 1_007_0h_024.fcs		LPS 50	5h	15.9	70221	1.08631	39.2	6909	1.04539	19.6	3227	0.233367
BC30063	DMCs 1_008_0 h_028.fcs		LPS 50	5h	29.8	65630	1.01528	44.3	8446	1.27795	17.3	3170	0.229245
BC30063	DMCs 1_009_0h_029.fcs		LPS 50	5h	11	70363	1.0885	40	7016	1.06158	23.3	3151	0.227871
BC30064	DMCs 1_02_0h_008.fcs		SAL	5h	33.3	13317	1	26.6	9489	1	17.3	6972	1
BC30064	DMCs 1_01_0h_011.fcs		LPS 25	5h	17.2	16407	1.23203	30.8	9568	1.00833	22.8	5093	0.730493
BC30064	DMCs 1_003_0h_013.fcs		LPS 25	5h	20.4	13835	1.0389	37.8	9701	1.02234	18.6	4352	0.624211
step 2) organized data for graphing (use only 0h brefeldin for GrB and 5h brefeldin for TNF and IFN)
	Sample:				CD3e/CD19+ cells
			Condition	Time	% GrB	MFI GrB	relative MFI
BC30063	DMCs 1_001_0h_011.fcs		SAL	0h	77.6	72960	1
BC30063	DMCs 1_002_0h_014.fcs		SAL	0h	52	63926	0.876179
BC30063	DMCs 1_03_0h_018.fcs		SAL	0h	10.5	60087	0.823561
BC30064	DMCs 1_02_0h_008.fcs		SAL	0h	53.2	16010	1
BC30063	DMCs 1_04_0h_016.fcs		LPS 25	0h	3.91	78674	1.07832
BC30063	DMCs 1_005_0h_020.fcs		LPS 25	0h	20.8	61759	0.846478
BC30064	DMCs 1_01_0h_011.fcs		LPS 25	0h	39.7	16988	1.06109
BC30064	DMCs 1_003_0h_013.fcs		LPS 25	0h	60.9	16474	1.02898
BC30063	DMCs 1_006_0h_022.fcs		LPS 50	0h	76.5	82974	1.13725
BC30063	DMCs 1_007_0h_024.fcs		LPS 50	0h	24.4	66633	0.913281
BC30063	DMCs 1_008_0 h_028.fcs		LPS 50	0h	18	69028	0.946107
BC30063	DMCs 1_009_0h_029.fcs		LPS 50	0h	36.6	67650	0.92722
								CD3e/CD19+ cells			CD3e/CD19+ cells
								% of IFNg	MFI IFNg	relative MFI	% TNFa	MFI TNFa	relative MFI
BC30063	DMCs 1_001_0h_011.fcs		SAL	5h				28.5	6609	1	23.1	13828	1
BC30063	DMCs 1_002_0h_014.fcs		SAL	5h				13.1	5860	0.88667	25.5	7237	0.523358
BC30063	DMCs 1_03_0h_018.fcs		SAL	5h				22.5	6909	1.04539	15.1	10202	0.737778
BC30064	DMCs 1_02_0h_008.fcs		SAL	5h				26.6	9489	1	17.3	6972	1
BC30063	DMCs 1_04_0h_016.fcs		LPS 25	5h				47.7	8212	1.24255	28.3	3983	0.288039
BC30063	DMCs 1_005_0h_020.fcs		LPS 25	5h				36.1	7274	1.10062	13.8	3934	0.284495
BC30064	DMCs 1_01_0h_011.fcs		LPS 25	5h				30.8	9568	1.00833	22.8	5093	0.730493
BC30064	DMCs 1_003_0h_013.fcs		LPS 25	5h				37.8	9701	1.02234	18.6	4352	0.624211
BC30063	DMCs 1_006_0h_022.fcs		LPS 50	5h				42.4	7028	1.0634	17.6	3259	0.235681
BC30063	DMCs 1_007_0h_024.fcs		LPS 50	5h				39.2	6909	1.04539	19.6	3227	0.233367
BC30063	DMCs 1_008_0 h_028.fcs		LPS 50	5h				44.3	8446	1.27795	17.3	3170	0.229245
BC30063	DMCs 1_009_0h_029.fcs		LPS 50	5h				40	7016	1.06158	23.3	3151	0.227871

### Sheet: 6h CD45-
step 1) separate raw data by experiment and 0h vs 5h stimulation with brefeldin, and calculate MFI relative to a saline control per experiment
				CD45- cells
				% of IFNg	MFI IFNg	relative MFI	% TNFa	MFI TNFa	relative MFI
	Sample	Condition	Time
BC30089	90 4	Saline	0h	90	6080	4.63415	1.23	1010	0.864726
BC30089	90 4	Saline	5h	91.9	10680	7.23087	3.82	933	0.912916
BC30086	67 5	50 LPS	0h	67.4	2534		13.2	903
BC30086	67 5	50 LPS	5h	75.7	2144		14	1006
BC30079	66 7	Saline	0h	15.6	1310		8.35	1038
BC30080	67 4	25 LPS	0h	24.7	1202		7.22	1002
BC30080	68 4	50 LPS	0h	8.69	1123		3.6	862
BC30083	68 2	Saline	0h	14.4	1134	1	3	1200	1
BC30083	67 2	Saline	0h	8.09	1114	0.982363	7.41	1140	0.95
BC30083	68 1	25 LPS	0h	41.7	1225	1.08025	3.42	1069	0.890833
BC30083	68 5	50 LPS	0h	42.8	1246	1.09877	3.6	1030	0.858333
BC30083	67 3	50 LPS	0h	26.3	1225	1.08025	8.27	888	0.74
BC30087	86 5	Saline	0h	72.4	1735	1	8.99	968	1
BC30087	86 2	25 LPS	0h	72.6	1705	0.982709	3.99	910	0.940083
BC30087	89 3	25 LPS	0h	60.2	1426	0.821902	5.85	966	0.997934
BC30087	88 2	50 LPS	0h	48.6	1667	0.960807	7.42	960	0.991736
BC30089	85 1	Saline	0h	35.3	1312	1	1.7	1168	1
BC30089	87 4	Saline	0h	30.6	1354	1.03201	1.3	970	0.830479
BC30089	87 3	25 LPS	0h	49.5	1502	1.14482	0.57	970	0.830479
BC30089	90 1	50 LPS	0h	59.8	1604	1.22256	1.91	958	0.820205
BC30079	66 7	Saline	5h	25.2	1190		21.4	982
BC30080	67 4	25 LPS	5h	22.9	1246		26.6	1082
BC30080	68 4	50 LPS	5h	4.92	1119		22.2	1012
BC30087	86 5	Saline	5h	48.1	1715	1	13.3	1024	1
BC30087	86 2	25 LPS	5h	60.9	2076	1.2105	12.4	1061	1.03613
BC30087	89 3	25 LPS	5h	90.3	3113	1.81516	23.1	1063	1.03809
BC30087	88 2	50 LPS	5h	58.5	1839	1.0723	19.8	1095	1.06934
BC30089	85 1	Saline	5h	41.1	1477	1	8.38	1022	1
BC30089	87 4	Saline	5h	48.4	1508	1.02099	8.38	1026	1.00391
BC30089	87 3	25 LPS	5h	47.6	1548	1.04807	7.64	1038	1.01566
BC30089	90 1	50 LPS	5h	77.1	2340	1.58429	6.34	1008	0.986301
step 2) organized data for graphing (use only 0h brefeldin for GrB and 5h brefeldin for TNF and IFN)
				CD45- cells
				% of IFNg	MFI IFNg	relative MFI	% TNFa	MFI TNFa	relative MFI
	Sample	Condition	Time
BC30079	66 7	Saline	5h	25.2	1190		21.4	982
BC30087	86 5	Saline	5h	48.1	1715	1	13.3	1024	1
BC30089	85 1	Saline	5h	41.1	1477	1	8.38	1022	1
BC30089	87 4	Saline	5h	48.4	1508	1.02099	8.38	1026	1.00391
BC30080	67 4	25 LPS	5h	22.9	1246		26.6	1082
BC30087	86 2	25 LPS	5h	60.9	2076	1.2105	12.4	1061	1.03613
BC30087	89 3	25 LPS	5h	90.3	3113	1.81516	23.1	1063	1.03809
BC30089	87 3	25 LPS	5h	47.6	1548	1.04807	7.64	1038	1.01566
BC30080	68 4	50 LPS	5h	4.92	1119		22.2	1012
BC30087	88 2	50 LPS	5h	58.5	1839	1.0723	19.8	1095	1.06934
BC30089	90 1	50 LPS	5h	77.1	2340	1.58429	6.34	1008	0.986301
